# Neuronal DNA repair mediates systemic mitochondrial maintenance through acetylcholine signaling

**DOI:** 10.64898/2026.02.11.705232

**Authors:** Paulo F. L. da Silva, Baptiste Ropert, Matthias Rieckher, Corvin Rive, Björn Schumacher

## Abstract

DNA repair defects such as Nucleotide Excision Repair (NER) mutations can lead to progeroid syndromes characterized by growth retardation and accelerated aging with distinct tissue type specific pathologies. DNA damage induced dysfunction of specific cell types can impair the organism’s overall function. It is unknown whether, in reverse, DNA repair in specific tissues can have non-cell-autonomous consequences on other tissues carrying DNA damage. To explore the organismal consequences of cell type specific DNA repair, we restricted NER activity to specific tissues and monitored consequences on organismal health in *C. elegans.* Unexpectedly, we observed that tissue specific DNA repair is sufficient to improve overall DNA damage resistance. Strikingly, the sole NER activity in neurons is sufficient to provide similar overall DNA damage resistance as whole body NER. We show that this systemic DNA damage resilience is mediated by neuronal Acetylcholine signaling that promotes the maintenance of mitochondrial activity throughout the organism.
