## Supplementary Table 2 for "Neuronal DNA repair mediates systemic mitochondrial maintenance through acetylcholine signaling"

### Sheet: Figure 2
Panel	Sub panel	conditions	vs	p-value
B	wild-type	4mJ/cm²	0mJ/cm²	0.835093
B	wild-type	8mJ/cm²	0mJ/cm²	0.562712
B	wild-type	16mJ/cm²	0mJ/cm²	0.226502
B	xpa-1(ok698)	4mJ/cm²	0mJ/cm²	2.25028e-05
B	xpa-1(ok698)	8mJ/cm²	0mJ/cm²	1.20511e-08
B	xpa-1(ok698)	16mJ/cm²	0mJ/cm²	1.20511e-08
B	Endogenous Rescue	4mJ/cm²	0mJ/cm²	0.326272
B	Endogenous Rescue	8mJ/cm²	0mJ/cm²	0.00102845
B	Endogenous Rescue	16mJ/cm²	0mJ/cm²	0.00619442
B	Intestinal Rescue	4mJ/cm²	0mJ/cm²	0.000285774
B	Intestinal Rescue	8mJ/cm²	0mJ/cm²	6.8839e-06
B	Intestinal Rescue	16mJ/cm²	0mJ/cm²	2.51381e-05
B	Muscle Rescue	4mJ/cm²	0mJ/cm²	0.000967277
B	Muscle Rescue	8mJ/cm²	0mJ/cm²	0.00239933
B	Muscle Rescue	16mJ/cm²	0mJ/cm²	1.03178e-08
B	Neuronal rescue	4mJ/cm²	0mJ/cm²	0.0535861
B	Neuronal rescue	8mJ/cm²	0mJ/cm²	0.00343056
B	Neuronal rescue	16mJ/cm²	0mJ/cm²	1.40406e-08

### Sheet: Figure 4
Panel	Sub panel	conditions	vs	p-value
B	0mJ/cm²	unc-13(S69)	wild-type	0.000112281
B	0mJ/cm²	unc-31(e928)	wild-type	0.323766
B	25mJ/cm²	unc-13(S69)	wild-type	8.51407e-05
B	25mJ/cm²	unc-31(e928)	wild-type	0.256866
B	50mJ/cm²	unc-13(S69)	wild-type	0.000650864
B	50mJ/cm²	unc-31(e928)	wild-type	0.107231
C	0mJ/cm²	cat-2(n4547)	wild-type	0.323762
C	0mJ/cm²	eat-4(ky5)	wild-type	0.042935
C	0mJ/cm²	tbh-1(n3247)	wild-type	0.0098323
C	0mJ/cm²	tdc-1(n3419)	wild-type	0.0129405
C	0mJ/cm²	tph-1(n4622)	wild-type	0.00194672
C	0mJ/cm²	unc-17(e245)	wild-type	0.158853
C	0mJ/cm²	unc-25(e156)	wild-type	0.00358087
C	25mJ/cm²	cat-2(n4547)	wild-type	0.0774099
C	25mJ/cm²	eat-4(ky5)	wild-type	0.0134652
C	25mJ/cm²	tbh-1(n3247)	wild-type	0.00923681
C	25mJ/cm²	tdc-1(n3419)	wild-type	0.00183278
C	25mJ/cm²	tph-1(n4622)	wild-type	0.00117543
C	25mJ/cm²	unc-17(e245)	wild-type	0.000171115
C	25mJ/cm²	unc-25(e156)	wild-type	0.000887449
C	50mJ/cm²	cat-2(n4547)	wild-type	0.117593
C	50mJ/cm²	eat-4(ky5)	wild-type	0.173245
C	50mJ/cm²	tbh-1(n3247)	wild-type	0.275601
C	50mJ/cm²	tdc-1(n3419)	wild-type	0.319121
C	50mJ/cm²	tph-1(n4622)	wild-type	0.0129446
C	50mJ/cm²	unc-17(e245)	wild-type	7.97465e-06
C	50mJ/cm²	unc-25(e156)	wild-type	0.124632
D	0mJ/cm²	cat-2;xpa-1	xpa-1	0.608197
D	0mJ/cm²	eat-4;xpa-1	xpa-1	0.00685213
D	0mJ/cm²	tbh-1;xpa-1	xpa-1	0.108372
D	0mJ/cm²	tdc-1;xpa-1	xpa-1	0.169994
D	0mJ/cm²	tph-1;xpa-1	xpa-1	0.0234891
D	0mJ/cm²	unc-17;xpa-1	xpa-1	0.000858369
D	0mJ/cm²	unc-25;xpa-1	xpa-1	0.155459
D	1mJ/cm²	cat-2;xpa-1	xpa-1	0.316942
D	1mJ/cm²	eat-4;xpa-1	xpa-1	0.306968
D	1mJ/cm²	tbh-1;xpa-1	xpa-1	0.13573
D	1mJ/cm²	tdc-1;xpa-1	xpa-1	0.0849912
D	1mJ/cm²	tph-1;xpa-1	xpa-1	0.179272
D	1mJ/cm²	unc-17;xpa-1	xpa-1	0.000372265
D	1mJ/cm²	unc-25;xpa-1	xpa-1	0.189878
D	2mJ/cm²	cat-2;xpa-1	xpa-1	0.569286
D	2mJ/cm²	eat-4;xpa-1	xpa-1	0.0231187
D	2mJ/cm²	tbh-1;xpa-1	xpa-1	0.527949
D	2mJ/cm²	tdc-1;xpa-1	xpa-1	0.236327
D	2mJ/cm²	tph-1;xpa-1	xpa-1	0.613041
D	2mJ/cm²	unc-17;xpa-1	xpa-1	0.00595211
D	2mJ/cm²	unc-25;xpa-1	xpa-1	0.160693
H	0mJ/cm²	Neuronal Rescue;unc-17(e245)	Neuronal Rescue	0.0146517
H	4mJ/cm²	Neuronal Rescue;unc-17(e245)	Neuronal Rescue	5.0702e-05
H	8mJ/cm²	Neuronal Rescue;unc-17(e245)	Neuronal Rescue	0.00626835

### Sheet: Figure 5
Panel	Sub panel	conditions	vs	p-value
G	wild-type	15mJ/cm²	0mJ/cm²	0.0638148
G	wild-type	30mJ/cm²	0mJ/cm²	1.50932e-05
G	fzo-1(tm1133)	15mJ/cm²	0mJ/cm²	1.94082e-05
G	fzo-1(tm1133)	30mJ/cm²	0mJ/cm²	1.94082e-05
H	0mJ/cm²	Neuronal Rescue	xpa-1(ok698)	0.28686
H	0mJ/cm²	Neuronal Rescue;fzo-1(tm1133)	xpa-1(ok698)	0.457024
H	8mJ/cm²	Neuronal Rescue	xpa-1(ok698)	0.000318114
H	8mJ/cm²	Neuronal Rescue;fzo-1(tm1133)	xpa-1(ok698)	0.695575

### Sheet: Supp1
Panel	Sub panel	conditions	vs	p-value
A	wild-type	40mJ/cm²	0mJ/cm²	0.000351196
A	wild-type	60mJ/cm²	0mJ/cm²	0.000181602
A	xpa-1(ok698)	4mJ/cm²	0mJ/cm²	1.30475e-05
A	xpa-1(ok698)	8mJ/cm²	0mJ/cm²	1.10306e-05
A	Endogenous Rescue	4mJ/cm²	0mJ/cm²	0.0494026
A	Endogenous Rescue	8mJ/cm²	0mJ/cm²	0.00406104
A	Intestinal Rescue	4mJ/cm²	0mJ/cm²	0.000214634
A	Intestinal Rescue	8mJ/cm²	0mJ/cm²	0.000117831
A	Muscle Rescue	4mJ/cm²	0mJ/cm²	0.000147406
A	Muscle Rescue	8mJ/cm²	0mJ/cm²	1.59711e-05
A	Neuronal rescue	4mJ/cm²	0mJ/cm²	0.000165324
A	Neuronal rescue	8mJ/cm²	0mJ/cm²	0.000608929

### Sheet: Supp2
Panel	Sub panel	conditions	vs	p-value
A	0mJ/cm²	cha-1(p503)	wild-type	0.669354
A	25mJ/cm²	cha-1(p503)	wild-type	0.567483
A	50mJ/cm²	cha-1(p503)	wild-type	0.00993146
B	0mJ/cm²	cho-1(tm373)	wild-type	0.0652624
B	25mJ/cm²	cho-1(tm373)	wild-type	0.158415
B	50mJ/cm²	cho-1(tm373)	wild-type	0.0189792
C	0mJ/cm²	ace-1(p1000); ace-2(g72)	wild-type	0.147748
C	25mJ/cm²	ace-1(p1000); ace-2(g72)	wild-type	0.00272331
C	50mJ/cm²	ace-1(p1000); ace-2(g72)	wild-type	0.0317702
D	wild-type - 0 mJ/cm²	20mM Ach	0mM Ach	0.360354
D	wild-type - 0 mJ/cm²	50mM Ach	0mM Ach	0.718155
D	wild-type - 40 mJ/cm²	20mM Ach	0mM Ach	0.342218
D	wild-type - 40 mJ/cm²	50mM Ach	0mM Ach	0.62342
D	unc-17 - 0 mJ/cm²	20mM Ach	0mM Ach	0.496624
D	unc-17 - 0 mJ/cm²	50mM Ach	0mM Ach	0.490104
D	unc-17 - 40 mJ/cm²	20mM Ach	0mM Ach	0.38976
D	unc-17 - 40 mJ/cm²	50mM Ach	0mM Ach	0.0152335
E	wild-type	+UVB/-Ach	-UVB/-Ach	0.47468
E	wild-type	+UVB/+Ach	-UVB/+Ach	0.808046
E	xpa-1(ok698)	+UVB/-Ach	-UVB/-Ach	4.14908e-05
E	xpa-1(ok698)	+UVB/+Ach	-UVB/+Ach	1.74237e-05
E	Neuronal rescue	+UVB/-Ach	-UVB/-Ach	0.00570646
E	Neuronal rescue	+UVB/+Ach	-UVB/+Ach	0.0214491
