## Supplementary Table 1 for "Neuronal DNA repair mediates systemic mitochondrial maintenance through acetylcholine signaling"

### Sheet: Feuil1
	Strain	Genotype
	N2	Bristol; wildtype
	RB864	xpa-1(ok698) I.
	BJS738	xpa-1(ok698) I.; In[pges-1::gfp::xpa-1;pmyo-2::tdTomato]
	BJS740	xpa-1(ok698) I.; In[pmyo-3::gfp::xpa-1;pmyo-2::tdTomato]
	BJS903	xpa-1(ok698) I.; In[prgef-1::gfp::xpa-1;punc-122::gfp]
	BJS741	xpa-1(ok698) I.; In[pxpa-1::gfp::xpa-1;pmyo-2::tdTomato]
	EG9631	unc-13(s69) I.
	CB928	unc-31(e928) IV.
	MT15620	cat-2(n4547) II.
	MT6308	eat-4(ky5) III.
	MT9455	tbh-1(n3247) X.
	MT13113	tdc-1(n3419) II.
	MT14984	tph-1(n4622) II.
	CB933	unc-17(e245) IV.
	CB156	unc-25(e156) III.
	BJS902	xpa-1(ok698) I.; cat-2(n4547) II.
	BJS922	xpa-1(ok698) I.; eat-4(ky5) III.
	BJS912	xpa-1(ok698) I.; tbh-1(n3247) X.
	BJS923	xpa-1(ok698) I.; tdc-1(n3419) II.
	BJS914	xpa-1(ok698) I.; tph-1(n4622) II.
	BJS918	xpa-1(ok698) I.; unc-17(e245) IV.
	BJS919	xpa-1(ok698) I.; unc-25(e156) III.
	BJS943	xpa-1(ok698) I.; unc-17(e245) IV.; In[prgef-1::gfp::xpa-1;punc-122::gfp]
	PR1162	cha-1(p503) IV.
	RM2576	cho-1(tm373) IV.
	GG201	ace-2(g72) I.; ace-1(p1000) X.
	CU5991	fzo-1(tm1133) II.
	BJS1202	xpa-1(ok698) I.; fzo-1(tm1133) II.; In[prgef-1::gfp::xpa-1;punc-122::gfp]
